# VIPER-seq: Protein-mediated small RNA enrichment enhances plant virus detection at low viral abundance

**DOI:** 10.64898/2026.10.26.761846

**Authors:** Marie-Emilie A. Gauthier, Flávia Sarti Bonora, Paul Richard Campbell, Roberto A. Barrero, Felipe F. de Felippes

## Abstract

Early and accurate detection of viral infections is critical for effective disease management and biosecurity programs. High-throughput sequencing technologies have emerged as powerful tools for plant disease diagnostics. In particular, sequencing of virus-derived small RNAs (vsiRNAs) enables the simultaneous detection of both known and novel viral agents. Compared with other approaches, small RNA sequencing (sRNA-seq) can offer superior sensitivity because it is less affected by the abundance of host messenger and ribosomal RNAs (mRNA and rRNA, respectively), and because sRNAs are generally more stable than longer RNA molecules. However, the sensitivity of sRNA-seq can be compromised by the presence of abundant endogenous small RNAs, which dilute the viral signal and hinder pathogen detection, particularly in low-titre infections. Here, we present VIPER-seq (Viral small RNA Isolation by Protein-mediated Enrichment and Recovery sequencing), a method that exploits sRNA-binding proteins to enrich vsiRNAs prior to high-throughput sequencing. Using cucumber seeds infected with cucumber green mottle mosaic virus (CGMMV), we demonstrate that VIPER-seq substantially enhances the detection of infected plant material compared with conventional sRNA-seq. The increased sensitivity is particularly evident under low-titre infection conditions, demonstrating the utility of VIPER-seq for the early detection of viral infections and its potential to strengthen plant disease diagnostics, seed health testing, and biosecurity surveillance programs.
