## Supplementary material for "VIPER-seq: Protein-mediated small RNA enrichment enhances plant virus detection at low viral abundance": Table S1

### Sheet: SupTable1
Sample	RNA fraction	replicate	Total raw read count	Total quality-filtered read count	Total quality filtered 20-22 nt read count	Total mapping read count	Total dedup read count	Duplication rate	RPM	FPKM	Mean depth	% 1X coverage	% 5X coverage	% 10X coverage	% 20X coverage	% 30X coverage	% 100X coverage
P15_totRNA_01	totalRNA	1	30507341	29044240	12230782	2193748	2116383	4	69373	12318	1940.6	1	1	1	1	1	1
P15_totRNA_02	totalRNA	2	30530287	29061764	12738985	2651162	2535689	4	83055	14747	1946.9	1	1	1	1	1	1
P15_totRNA_03	totalRNA	3	34347383	32841297	13460402	2657674	2561905	4	74588	13244	1940.16	1	1	1	1	1	1
P15_IP_01	IP	1	15860300	10716725	8512924	1753898	1522691	13	96006	17047	1739.57	1	1	1	1	1	1
P15_IP_02	IP	2	15340906	13408897	11765253	3463574	3192602	8	208110	36951	1940.55	1	1	1	1	1	1
P15_IP_03	IP	3	20283510	17810056	7608519	1728919	1638865	5	80798	14346	1822.15	1	1	1	1	1	1
P19_totRNA_01	totalRNA	1	45107435	42346973	19765248	6301592	5872482	7	130189	23116	1990.27	1	1	1	1	1	1
P19_totRNA_02	totalRNA	2	41229413	39328282	17444247	5118167	4771575	7	115732	20549	1974.93	1	1	1	1	1	1
P19_totRNA_03	totalRNA	3	31911532	30134011	12351211	3404635	3214700	6	100738	17887	1962.5	1	1	1	1	1	1
P19_IP_01	IP	1	26691566	25457391	20656585	7694558	7418864	4	277948	49352	1961.63	1	1	1	1	1	1
P19_IP_02	IP	2	34541766	32925113	26767990	8758266	8436838	4	244250	43368	1971.84	1	1	1	1	1	1
P19_IP_03	IP	3	23339003	21881066	18015046	6489342	6116741	6	262082	46535	1976.66	1	1	1	1	1	1

### Sheet: SupTable2
Sample_name	RNA fraction	dilution	replicate	total raw read count	Total quality-filtered read count	total quality filtered 20-22 nt read count	total mapping read count	total dedup read count	Duplication rate	RPM	FPKM	Mean depth	% 1X coverage	% 5X coverage	% 10X coverage	% 20X coverage	% 30X coverage	% 100X coverage
P19_totRNA_1e-3_01	totalRNA	1x	1	8912004	7934370	3301625	705306	560751	20	62921	11172	1314.12	1	1	1	1	1	1
P19_totRNA_1e-3_02	totalRNA	1x	2	7338373	6617399	2606512	408225	327970	20	44692	7935	958.98	1	1	1	1	1	1
P19_totRNA_1e-3_03	totalRNA	1x	3	8382039	7418881	3096578	599644	480846	20	57366	10186	1228.48	1	1	1	1	1	1
P19_IP_1e-3_01	IP	1x	1	11239671	9945893	4843538	1328160	1048092	21	93249	16557	1506.06	1	1	1	1	1	1
P19_IP_1e-3_02	IP	1x	2	13048149	10410116	7854398	1869778	1261516	33	96682	17166	1647.14	1	1	1	1	1	1
P19_IP_1e-3_03	IP	10x	3	15566760	14267825	9041958	2136461	1716898	20	110293	19583	1742.32	1	1	1	1	1	1
P19_totRNA_1e-4_01	totalRNA	10x	1	36965839	34068745	12105523	543935	505158	7	13666	2426	1349.25	1	1	1	1	1	1
P19_totRNA_1e-4_02	totalRNA	10x	2	41575956	38539260	12515279	470471	440160	6	10587	1880	1254.03	1	1	1	1	1	1
P19_totRNA_1e-4_03	totalRNA	10x	3	35438393	32307987	10093582	301924	279241	8	7880	1399	924.57	1	1	1	1	1	1
P19_IP_1e-4_01	IP	10x	1	33095051	26817782	21328007	1762587	1505904	15	45502	8079	1808.45	1	1	1	1	1	1
P19_IP_1e-4_02	IP	10x	2	26179067	16699303	11802327	880231	572278	35	21860	3881	1391.44	1	1	1	1	1	1
P19_IP_1e-4_03	IP	100x	3	29808000	26325832	21573176	1325876	1188969	10	39888	7082	1666.31	1	1	1	1	1	1
P19_totRNA_1e-5_01	totalRNA	100x	1	38305965	35085151	10822982	34226	31863	7	1670	296	118.59	1	1	0.98	0.94	0.94	0.94
P19_totRNA_1e-5_02	totalRNA	100x	2	34348892	30250400	9722214	51000	46699	8	1360	241	173.62	1	1	0.99	0.97	0.97	0.97
P19_totRNA_1e-5_03	totalRNA	100x	3	38614972	35096507	9131635	10079	9318	8	241	43	34.64	1	0.96	0.88	0.65	0.65	0.65
P19_IP_1e-5_01	IP	100x	1	38417314	28385910	13368387	70292	64911	8	1690	300	240.94	1	0.99	0.98	0.95	0.95	0.95
P19_IP_1e-5_02	IP	100x	2	34288946	29047044	22799590	191477	172130	10	5020	891	596.44	1	1	0.99	0.98	0.98	0.98
P19_IP_1e-5_03	IP	100x	3	39203984	33702438	26565107	60991	56028	8	1429	254	207.53	1	0.99	0.98	0.94	0.94	0.94

### Sheet: SupTable3
Sample_name	RNA fraction	dilution	replicate	total raw read count	Total quality-filtered read count	total quality filtered 20-22 nt read count	total mapping read count	total dedup read count	Duplication rate	RPM	FPKM	Mean depth	% 1X coverage	% 5X coverage	% 10X coverage	% 20X coverage	% 30X coverage	% 100X coverage	GC content
Cu-1-100-rep1	totalRNA	IP_1:100	rep1	36763100	33685476	6837570	186818	123949	34	2980	464	386	0.98	0.96	0.92	0.88	0.88	0.88	0.46
Cu-1-100-rep2	totalRNA	IP_1:100	rep2	34157454	31536756	6690460	200115	91254	54	3089	481	285.71	0.98	0.94	0.89	0.83	0.83	0.83	0.46
Cu-1-100-rep3	totalRNA	IP_1:100	rep3	36961994	34221656	6344282	159186	77320	51	2085	325	246.45	0.98	0.95	0.92	0.85	0.85	0.85	0.46
Cu-1-100-rep1-IP	IP	IP_1:400	rep1	41591706	37613512	17358545	72319	25867	64	771	120	83.17	0.92	0.82	0.74	0.65	0.65	0.65	0.53
Cu-1-100-rep2-IP	IP	IP_1:400	rep2	29542755	26739446	15614096	52610	17092	68	571	89	54.9	0.87	0.76	0.66	0.53	0.53	0.53	0.54
Cu-1-100-rep3-IP	IP	IP_1:400	rep3	37089246	33421736	17446886	71481	36046	50	1074	167	115.92	0.95	0.86	0.78	0.7	0.7	0.7	0.54
Cu-1-400-rep1	totalRNA	IP_1:800	rep1	46200850	42524706	8355232	60837	18085	70	431	67	58.11	0.9	0.81	0.71	0.61	0.61	0.61	0.46
Cu-1-400-rep2	totalRNA	IP_1:800	rep2	35028729	32252035	6884148	57621	31125	46	722	112	100.08	0.96	0.88	0.81	0.7	0.7	0.7	0.45
Cu-1-400-rep3	totalRNA	IP_1:800	rep3	34002604	31241328	5993009	44309	15089	66	363	56	48.46	0.9	0.75	0.67	0.54	0.54	0.54	0.46
Cu-1-400-rep1-IP	IP	tot_1:100	rep1	33542057	30402252	15662018	90460	61050	33	1661	259	198.23	0.99	0.99	0.97	0.94	0.94	0.94	0.57
Cu-1-400-rep2-IP	IP	tot_1:100	rep2	29938441	27905318	14267207	85461	58574	31	1715	267	190.29	0.99	0.99	0.98	0.93	0.93	0.93	0.57
Cu-1-400-rep3-IP	IP	tot_1:100	rep3	33548204	30962954	18747401	73205	31989	56	865	135	103.58	0.99	0.98	0.96	0.86	0.86	0.86	0.54
Cu-1-800-rep1	totalRNA	tot_1:400	rep1	42305560	38376525	8240497	26866	16241	40	352	55	52.72	0.99	0.97	0.9	0.72	0.72	0.72	0.46
Cu-1-800-rep2	totalRNA	tot_1:400	rep2	34573325	32066999	6599815	11821	8175	31	233	36	26.55	0.98	0.89	0.74	0.47	0.47	0.47	0.45
Cu-1-800-rep3	totalRNA	tot_1:400	rep3	34030798	31564698	5840007	12264	7783	37	229	36	25.25	0.98	0.86	0.7	0.43	0.43	0.43	0.46
Cu-1-800-rep1-IP	IP	tot_1:800	rep1	41934637	38461043	22795729	10995	7984	27	189	29	25.93	0.97	0.85	0.7	0.45	0.45	0.45	0.54
Cu-1-800-rep2-IP	IP	tot_1:800	rep2	43100098	39657034	24491471	6681	4559	32	132	21	14.81	0.97	0.78	0.51	0.26	0.26	0.26	0.52
Cu-1-800-rep3-IP	IP	tot_1:800	rep3	41607813	37640675	19813968	5299	3132	41	92	14	10.18	0.93	0.62	0.36	0.15	0.15	0.15	0.56
